# Predicting gene level sensitivity to JAK-STAT signaling perturbation using a mechanistic-to-machine learning framework

**DOI:** 10.1101/2023.05.19.541151

**Authors:** Neha Cheemalavagu, Karsen E. Shoger, Yuqi M. Cao, Brandon A. Michalides, Samuel A. Botta, James R. Faeder, Rachel A. Gottschalk

## Abstract

The JAK-STAT pathway integrates complex cytokine signals via a limited number of molecular components, inspiring numerous efforts to clarify the diversity and specificity of STAT transcription factor function. We developed a computational workflow to make global cytokine-induced gene predictions from STAT phosphorylation dynamics, modeling macrophage responses to IL-6 and IL-10, which signal through common STATs, but with distinct temporal dynamics and contrasting functions. Our mechanistic-to-machine learning model identified select cytokine-induced gene sets associated with late pSTAT3 timeframes and a preferential pSTAT1 reduction upon JAK2 inhibition. We predicted and validated the impact of JAK2 inhibition on gene expression, identifying dynamically regulated genes that were sensitive or insensitive to JAK2 variation. Thus, we successfully linked STAT signaling dynamics to gene expression to support future efforts targeting pathology-associated STAT-driven gene sets. This serves as a first step in developing multi-level prediction models to understand and perturb gene expression outputs from signaling systems.
