## Supplemental File 1 for "Predicting gene level sensitivity to JAK-STAT signaling perturbation using a mechanistic-to-machine learning framework"

### Sheet: Sheet1
Late-predicted cluster 1	Late-predicted cluster 2	Late-predicted cluster 3	Late-predicted cluster 4	Late-predicted cluster 5	Late-predicted cluster 6
Neb	Serpinb2	Dusp2	Cfap126	E230016K23Rik	Hic1
Hsd17b7	Il1a	S1pr3	Fcrla	Tns2	Snora81
Smad6	Marco	Gm16982	Creb3l4	Uck2	Zfp473
Per2	Saa3	Chsy1	Ribc1	Aldh1b1	Bcl2l11
Dmxl2	Cxcl3	Id3	Mcam	Auh	Osbpl11
Fhad1	Cfb	Usp53	1700001L05Rik	0610040J01Rik	Sh2b2
Abi3	Ly6i	Mettl18	Ffar2	Sycp2	Zfp703
C130050O18Rik	Cxcl2	Zfp174	Cd300lf	Mindy4	Mroh6
Tbl2	Ms4a4b	Gadd45a	Syde1	Svil	Nrbf2
Umps	Cp	Pfkfb3	Mamld1	Ntn4	Stk38l
Nrcam	Fpr2	Suv39h2	Tmc4	Rpgrip1l	Rcan1
Rngtt		4930487H11Rik	Src	Htr7	Pla2g15
Nup62		Rusc2	Arhgef10	Msantd1	Slc25a51
Pf4		Phxr1	Insl3	4930432J09Rik
Ppbp		Irs2	Sh3rf1	Mir3101
Vav3		Arrdc4	Fcho2	Ier2
Pgam1		Csrnp2	Mb21d2	Mdk
Tpi1		Spata13	Iqsec2
Ppm1h		2810410L24Rik	Sec24b
Ust		Cdc42ep2	Epha4
Cux1		P2ry2	Fchsd2
Vcan		Zc3h12a	Cdc14a
Itga1		Kbtbd11	Mtm1
Mfsd1		Rrad	Btg3
F13a1			Dennd5b
Arl15			Foxp4
Plcl1			Camkk2
Egln3			St3gal4
Enpp6			Kctd1
Syne2			Lrrc75a
Tanc2			Arg2
Cacnb2			Paqr8
Dgkg			Dpep3
Arhgap26			Pole2
Ddit4			Osm
Dmpk			Paqr3
Tcf7l2			Tmem198b
Bcar3			Ddi2
Mettl1			Rin3
Dock4			Gab1
Itga9			Snx8
Spire1			Kdr
Peak1			Rnf38
Etv5			Rpain
Rab7b			Stat5a
Itpkb			Tlr4
P4ha1			Dusp23
Ctnnd2			Gm7334
Itpr1			Rab9
Ank2			Slc35a5
Srm			Btla
Pgk1			Rab27a
Slco3a1
Creld2
Pdia4
Hyou1
Pdia6
Ak4
Bnip3
Hilpda
Slc39a12
Runx3
Osbpl8
Hdac9
Psd3
Atrnl1
Sipa1l1
Ifnar1
Pfkl
Slc16a3
Bcor
Narf
Fndc3b
Arhgap24
Dip2c
Cacna1d
Dennd1a
Ston2
Akap17b
Dtx4
2310039H08Rik
Spata5
Airn
Gm19719
Spon1
Myoz1
Nr0b2
Ankrd66
Fdps
Sirpb1a
Sirpb1b
Sirpb1c
Cyp51
Gm5150
Idi1
Alg14
Hgh1
Bccip
Nop16
Ankrd37
Tnfaip8
Lrrc25
Sfxn5
Sqle
Basp1
Sdf2l1
Tlr13
Ccdc134
Trabd
Pgp
Arf2
Bahd1
Cd72
Dhx29
Lrrc59
Usp10
Polr2h
Slc16a12
Derl3
Spred2
